# Short N-terminal disordered regions and the proline-rich domain are major regulators of phase transitions for full-length UBQLN1, UBQLN2 and UBQLN4

**DOI:** 10.1101/2023.09.27.559790

**Authors:** Thuy P. Dao, Anitha Rajendran, Sarasi K. K. Galagedera, William Haws, Carlos A. Castañeda

**Affiliations:** Departments of Biology and Chemistry, Syracuse University, Syracuse, NY 13244, USA; Interdisciplinary Neuroscience Program, Syracuse University, Syracuse, NY 13244, USA; BioInspired Institute, Syracuse University, Syracuse, NY 13244, USA

**Keywords:** Phase separation, UBQLN1, UBQLN2, UBQLN4, N-terminal disordered region, proline-rich region, charge state, epitope tags

## Abstract

Highly homologous ubiquitin-binding shuttle proteins UBQLN1, UBQLN2 and UBQLN4 differ in both their specific protein quality control functions and their propensities to localize to stress-induced condensates, cellular aggregates and aggresomes. We previously showed that UBQLN2 phase separates *in vitro*, and that the phase separation propensities of UBQLN2 deletion constructs correlate with their ability to form condensates in cells. Here, we demonstrated that full-length UBQLN1, UBQLN2 and UBQLN4 exhibit distinct phase behaviors *in vitro*. Strikingly, UBQLN4 phase separates at a much lower saturation concentration than UBQLN1. However, neither UBQLN1 nor UBQLN4 phase separates with a strong temperature dependence, unlike UBQLN2. We determined that the temperature-dependent phase behavior of UBQLN2 stems from its unique proline-rich (Pxx) region, which is absent in the other UBQLNs. We found that the short N-terminal disordered regions of UBQLN1, UBQLN2 and UBQLN4 inhibit UBQLN phase separation via electrostatics interactions. Charge variants of the N-terminal regions exhibit altered phase behaviors. Consistent with the sensitivity of UBQLN phase separation to the composition of the N-terminal regions, epitope tags placed on the N-termini of the UBQLNs tune phase separation. Overall, our *in vitro* results have important implications for studies of UBQLNs in cells, including the identification of phase separation as a potential mechanism to distinguish the cellular roles of UBQLNs, and the need to apply caution when using epitope tags to prevent experimental artifacts.

**Highlights:** 1) Full-length UBQLN1, UBQLN2 and UBQLN4 all exhibit LCST phase transitions but to different degrees.

2) The N-terminal region (N-terminal to the UBL) substantially regulates UBQLN phase separation.

3) Removal of the disease-associated proline-rich (Pxx) region in UBQLN2 removes the strong temperature dependence of UBQLN2 phase separation.
