## Supplementary material for "Short N-terminal disordered regions and the proline-rich domain are major regulators of phase transitions for full-length UBQLN1, UBQLN2 and UBQLN4": Table S2

### Sheet: UBQLNs
SEC-MALS-SAXS Data Collection and Analysis
			1	2	3	4	5
(a) Sample details
1	Organism		Homo sapiens	Homo sapiens	Homo sapiens	Homo sapiens	Homo sapiens
2	Source (Catalogue No or references)		Expressed in E. coli (this work)	Expressed in E. coli (this work)	Expressed in E. coli (this work)	Expressed in E. coli (this work)	Expressed in E. coli (this work)
3	Description: sequence (including Uniprot ID + uncleaved tags), bound ligands/modifications, etc		UBQLN1	UBQLN2	UBQLN4	UBQLN2∆STI1-2	UBQLN2-PXX
4	Extinction coefficient ε in M-1 cm-1 (wavelength in nm)		9970 (280)	11460 (280)	9970 (280)	9970 (280)	11460 (280)
5	Molecular mass M of the dimer from chemical composition (kDa)		125.04	133.8	127.706	65.1	79.52
6	For SEC-SAXs, loading volume/concentration (mg/mL), injection volume (µL), flow rate (ml/min)		1.92, 300, 0.6	1.79, 300, 0.6	1.88, 300, 0.6	3.69, 300, 0.6	3.02, 300, 0.6
7	Solevnt compotision and source		pH 6.8 20 mM NaPhos, 0.5 mM EDTA, 0.02% NaN3	pH 6.8 20 mM NaPhos, 0.5 mM EDTA, 0.02% NaN3	pH 6.8 20 mM NaPhos, 0.5 mM EDTA, 0.02% NaN3	pH 6.8 20 mM NaPhos, 0.5 mM EDTA, 0.02% NaN3	pH 6.8 20 mM NaPhos, 0.5 mM EDTA, 0.02% NaN3
(b) SAXS data collection parameters
1	Source, instrument and description for reference	BioCAT facility at the Advanced Photon Source beamline 18ID with Pilatus3 X 1M (Dectris) detector
2	Wavelength (Å)	1.033
3	Beam geomatry (size, sample-to-detector distance)	150 (h) x 25 (v) focused at the detector
4	Camera Length (m)	3.658
5	q-measurement range (Å-1)	0.003-0.35
6	Absolute scaling method	Glassy Carbon, NIST SRM 3600
7	Basis for normalization to constant counts	To transmitted intensity by beam-stop counter
8	Method for monitoring radiation damage, X-ray dose where relevant	Automated frame-by-frame comparison of relevant regions using CORMAP (Franke et al., 2015) implemented in BioXTAS RAW
9	Exposure time, number of exposures	0.5 s exposure time with a 2 s total exposure period (0.5 s on, 1.5 s off) of entire SEC elution
10	Sample configuration including path length and flow rate where relevant	SEC-MALS-SAXS. Size separation used a Superdex 200 10/300 Increase column and a 1260 Infinity II HPLC (Agilent Technologies). UV data was measured in the Agilent, and MALS-DLS-RI data by DAWN HELEOS-II (17 MALS + 1 DLS channels) and Optilab T-rEX (RI) instruments (Wyatt Technology). SAXS data was measured in a sheath-flow cell (Kirby et al., 2016), effective path length 0.542 mm.
11	Sample temperature (ºC)	20
(c) Software employed for SAXS data reduction, analysis and interpretation
1	SAXS data reduction	Radial averaging; frame comparison, averaging, and subtraction done using BioXTAS RAW 2.1.1 (Hopkins et al., 2017)
2	Calculation of ε from sequence	ProtParam (ExPASy)
3	Basic analyses: Guinier, M.W., P(r), scattering particle volume (e.g. Porod volume VP or volume of correlation Vc)	Guinier fit and M.W. using BioXTAS RAW, P(r) function using GNOM (Svergun, 1992). RAW uses MoW and Vc M.W. methods (Piiadov et al., 2019; Rambo and Tainer, 2013)
4	MALS-DLS-RI analysis	Astra 7 (Wyatt)
(d) Structural parameters			UBQLN1	UBQLN2	UBQLN4	UBQLN2∆STI1-2	UBQLN2-PXX
	Guinier Analysis
1	I(0) (cm-1)		1.1179 ± 0.01747	1.8495 ± 0.002993	2.9761 ± 0.003008	2.6873 ± 0.00266	1.9084 ± 0.002641
2	Rg (Å)		46.1632 ± 0.1182	51.9240 ± 0.1416	51.1645 ± 0.0816	43.972 ± 0.0703	48.1587 ± 0.1086
3	q-range (Å-1)		0.00265 - 0.02845	0.00268 - 0.02498	0.00279 - 0.02623	0.00417 - 0.03021	0.00392 - 0.02747
4	Quality-of-fit parameter (with definition)		0.9865 (r2)	0.9856 (r2)	0.9828 (r2)	0.994 (r2)	0.9938 (r2)
5	M from MALS (kDa)		105.6	125	128.6	60	116
	P(r) analysis
6	I(0) (cm-1)		1.13 ± 0.00223	1.87 ± 0.00402	3.01 ± 0.00352	2.75 ± 0.00441	1.93 ± 0.00339
7	Rg (Å)		48.07 ± 0.2	54.7 ± 0.26	53.75 ± 0.16	48.81 ± 0.24	50.18 ± 0.18
8	dmax (Å)		193	225	217	224	194
9	q-range (Å-1)		0.0027 - 0.4157	0.0027 - 0.4222	0.0028 - 0.4163	0.0042 - 0.4222	0.0039 - 0.4222
10	Quality-of-fit parameter (with definition)		1.2138 (chi2)	1.4502 (chi2)	1.5029 (chi2)	1.3473 (chi2)	1.3192 (chi2)
